# The spread of antibiotic resistance is driven by plasmids amongst the fastest evolving and of broadest host range

**DOI:** 10.1101/2024.07.23.604842

**Authors:** Charles Coluzzi, Eduardo PC Rocha

**Affiliations:** Institut Pasteur, Université Paris Cité, Microbial Evolutionary Genomics, CNRS UMR3525, 75724 Paris, France

## Abstract

Microorganisms endure novel challenges for which other microorganisms in other biomes may have already evolved solutions. This is the case of nosocomial bacteria under antibiotic therapy because antibiotics are of ancient natural origin and resistances to them have previously emerged in environmental bacteria. In such cases, the rate of adaptation crucially depends on the acquisition of genes by horizontal transfer of plasmids from distantly related bacteria in different biomes. We hypothesized that such processes should be driven by plasmids amongst the most mobile and evolvable. We confirmed these predictions by showing that plasmid families encoding antibiotic resistance are very mobile, have broad host ranges, while showing higher rates of homologous recombination and faster turnover of gene repertoires than the other plasmids. These characteristics remain outstanding when we remove resistance plasmids from our dataset, suggesting that antibiotic resistance genes are preferentially acquired and carried by plasmid families that are intrinsically very mobile and plastic. Evolvability and mobility facilitate the transfer of antibiotic resistance, and presumably of other phenotypes, across distant taxonomic groups and biomes. Hence, plasmid families, and possibly those of other mobile genetic elements, have differentiated and predictable roles in the spread of novel traits.
