## Supplementary material for "The spread of antibiotic resistance is driven by plasmids amongst the fastest evolving and of broadest host range": Table S3

### Sheet: Table S3
Nominal logistic Regression						Nominal logistic Regression
Source	#parm	DF	L-R Chisquare	P>ChiSq		Source	#parm	DF	L-R Chisquare	P>ChiSq
Host-Range	4	4	44.8248718	<.0001		Host-Range	4	4	21.3158888	0.0003
						Number of replicon	1	1	75.7113866	<.0001
Contingency Table
Host-Range	Cell	AMR-	AMR+
I	Count	97	44
I	Total %	27.3239	12.3944			Host-Range: PTU host-Range
I	Col %	43.4978	33.3333			Number of replicon: Number of replicon in the PTU
I	Row %	68.7943	31.2057
I	Cell Chi^2	0.801994	1.35488			DF: Degrees of freedom
II	Count	88	24			#parm: number of parameters
II	Total %	24.7887	6.76056			L-R ChiSquare: The value of the likelihood ratio ChiSquare statistic for a test
II	Col %	39.4619	18.1818			Prob>ChiSq: The probability of obtaining a greater chi-square value if the specified model fits no better than the model that includes only intercepts.
II	Row %	78.5714	21.4286
II	Cell Chi^2	4.4254	7.47624
III	Count	28	38
III	Total %	7.88732	10.7042
III	Col %	12.5561	28.7879
III	Row %	42.4242	57.5758
III	Cell Chi^2	4.36933	7.38152
IV	Count	7	16
IV	Total %	1.97183	4.50704
IV	Col %	3.13901	12.1212
IV	Row %	30.4348	69.5652
IV	Cell Chi^2	3.83939	6.48624
V+VI	Count	3	10
V+VI	Total %	0.84507	2.8169
V+VI	Col %	1.34529	7.57576
V+VI	Row %	23.0769	76.9231
V+VI	Cell Chi^2	3.2683	5.52145
Test	ChiSquare	Prob>ChiSq
Likelihood Ratio	44.825	<.0001
Pearson	44.925	<.0001
