## Supplementary material for "The spread of antibiotic resistance is driven by plasmids amongst the fastest evolving and of broadest host range": Table S4

### Sheet: Table_S4
Nominal logistic Regression
Source	#parm	DF	L-R Chisquare	P>ChiSq			DF: Degrees of freedom
Main mobility	5	5	25.9535541	<.0001			#parm: number of parameters
							L-R ChiSquare: The value of the likelihood ratio ChiSquare statistic for a test
Contingency Table							Prob>ChiSq: The probability of obtaining a greater chi-square value if the specified model fits no better than the model that includes only intercepts.
Main Mobility	Cell	AMR-	AMR+
pCONJ	Count	36	48				Main mobility: Main mobility of PTU
pCONJ	Total %	10.1408	13.5211
pCONJ	Col %	16.1435	36.3636
pCONJ	Row %	42.8571	57.1429
pCONJ	Cell Chi^2	5.32738	9.00004
pdCONJ	Count	3	3
pdCONJ	Total %	0.84507	0.84507
pdCONJ	Col %	1.34529	2.27273
pdCONJ	Row %	50	50
pdCONJ	Cell Chi^2	0.156906	0.265077
pMOB	Count	56	33
pMOB	Total %	15.7746	9.29577
pMOB	Col %	25.1121	25
pMOB	Row %	62.9213	37.0787
pMOB	Cell Chi^2	0.000154563	0.000261117
pNT	Count	108	34
pNT	Total %	30.4225	9.57746
pNT	Col %	48.4305	25.7576
pNT	Row %	76.0563	23.9437
pNT	Cell Chi^2	3.96233	6.69394
pOriT	Count	7	6
pOriT	Total %	1.97183	1.69014
pOriT	Col %	3.13901	4.54545
pOriT	Row %	53.8462	46.1538
pOriT	Cell Chi^2	0.166542	0.281355
Test	ChiSquare	Prob>ChiSq
Likelihood Ratio	25.954	<.0001
Pearson	25.861	<.0001
