## Supplementary material for "The spread of antibiotic resistance is driven by plasmids amongst the fastest evolving and of broadest host range": Table S5

### Sheet: Table_S5
Nominal logistic Regression						Nominal logistic Regression
Source	#parm	DF	L-R Chisquare	P>ChiSq		Source	#parm	DF	L-R Chisquare	P>ChiSq
nRF_all_vs_all_mean	1	1	19.3715279	<.0001		nRF_all_vs_all_mean	1	1	18.3708914	<.0001		nRF_mean: normalized Robinson-Foulds distance between the trees of each individual core genes for the PTU
						size_mean	1	1	5.81299045	0.0159		size_mean: mean size of the plasmids in the PTU
						cores	1	1	11.6838543	0.0006		cores: number of core genes in the PTU
DF: Degrees of freedom
#parm: number of parameters
L-R ChiSquare: The value of the likelihood ratio ChiSquare statistic for a test
Prob>ChiSq: The probability of obtaining a greater chi-square value if the specified model fits no better than the model that includes only intercepts.
