## Supplementary material for "The spread of antibiotic resistance is driven by plasmids amongst the fastest evolving and of broadest host range": Table S6

### Sheet: Table_S6
Nominal logistic Regression						Nominal logistic Regression
Source	#parm	DF	L-R Chisquare	P>ChiSq		Source	#parm	DF	L-R Chisquare	P>ChiSq
nRF_mean	1	1	21.8451068	<.0001		nRF_mean	1	1	26.3693	<.0001
						size_mean	1	1	6.45562902	0.0111		nRF_mean: normalized Robinson-Foulds distance between the tree based on the core and the trees of each individual core genes for the PTU
						cores	1	1	16.8390058	<.0001		size_mean: mean size of the plasmids in the PTU
DF: Degrees of freedom												cores: number of core genes in the PTU
#parm: number of parameters
L-R ChiSquare: The value of the likelihood ratio ChiSquare statistic for a test
Prob>ChiSq: The probability of obtaining a greater chi-square value if the specified model fits no better than the model that includes only intercepts.
