## Supplementary material for "The spread of antibiotic resistance is driven by plasmids amongst the fastest evolving and of broadest host range": Table S7

### Sheet: Table_S7
Nominal logistic Regression						Nominal logistic Regression
Source	#parm	DF	L-R Chisquare	P>ChiSq		Source	#parm	DF	L-R Chisquare	P>ChiSq
Beta	1	1	11.4075443	0.0007		Beta	1	1	12.3450807	0.0004
						size_mean	1	1	3.7130061	0.0540		Beta: Beta parameters of the heap's law fit
						Number of replicon	1	1	16.191993	<.0001		size_mean: mean size of the plasmids in the PTU
												Number of replicon: number of replicon in the PTU
DF: Degrees of freedom
#parm: number of parameters
L-R ChiSquare: The value of the likelihood ratio ChiSquare statistic for a test
Prob>ChiSq: The probability of obtaining a greater chi-square value if the specified model fits no better than the model that includes only intercepts.
