## Supplementary material for "The spread of antibiotic resistance is driven by plasmids amongst the fastest evolving and of broadest host range": Table S8

### Sheet: Table_S8
Nominal logistic Regression						Nominal logistic Regression
Source	#parm	DF	L-R Chisquare	P>ChiSq		Source	#parm	DF	L-R Chisquare	P>ChiSq
wGRR_mean	1	1	11.6952093	0.0006		wGRR_mean	1	1	8.11303619	0.0044		wGRR_mean: mean wGRR between plasmids of the PTU
						number of replicon	1	1	94.5719591	<.0001		cores: number of core genes in the PTU
						cores	1	1	0.32568893	0.5682		Number of replicon: number of replicon in the PTU
DF: Degrees of freedom
#parm: number of parameters
L-R ChiSquare: The value of the likelihood ratio ChiSquare statistic for a test
Prob>ChiSq: The probability of obtaining a greater chi-square value if the specified model fits no better than the model that includes only intercepts.
