## Supplementary material for "The spread of antibiotic resistance is driven by plasmids amongst the fastest evolving and of broadest host range": Table S9

### Sheet: Table_S9
Whole Model Test						Nominal logistic Regression
Model	LogLikelihood	DF	Chisquare	P>ChiSq		Source	#parm	DF	L-R Chisquare	P>ChiSq
Difference	16.412052	3	32.8241	<.0001		wGRR_mean	1	1	12.5682073	0.0004		DF: Degrees of freedom
						nRF_mean	1	1	5.76806872	0.0163		#parm: number of parameters
DF: Degrees of freedom	Chisquare: The likelihood ratio chi-square test statistic for the hypothesis that all regression parameters are zero. The test statistic is computed by taking twice the difference in negative log-likelihoods between the fitted model and the reduced model that has only intercepts.					beta_fit	1	1	19.4811449	<.0001		L-R ChiSquare: The value of the likelihood ratio ChiSquare statistic for a test
												Prob>ChiSq: The probability of obtaining a greater chi-square value if the specified model fits no better than the model that includes only intercepts.
Wald-test/Odds ratios
Source	Wald ChiSquare	odds ratios	P>ChiSq			wGRR_mean: mean wGRR between plasmids of the PTU
nRF_mean	5.37631411	70.63109	0.0204			nRF_mean: normalized Robinson-Foulds distance between the tree based on the core and the trees of each individual core genes for the PTU
wGRR_mean	8.78328908	0.003466	0.0030			Beta: Beta parameters of the heap's law fit
beta_fit	11.57694	7995.991	0.0007
