## Supplementary material for "The spread of antibiotic resistance is driven by plasmids amongst the fastest evolving and of broadest host range": Table S10

### Sheet: Table_S10
Nominal logistic Regression						Nominal logistic Regression
Source	#parm	DF	L-R Chisquare	P>ChiSq		Source	#parm	DF	L-R Chisquare	P>ChiSq
Beta	1	1	8.99153133	0.0027		Host-Range	4	4	38.7966076	<.0001
Nominal logistic Regression
Source	#parm	DF	L-R Chisquare	P>ChiSq		Nominal logistic Regression
wGRR_mean	1	1	11.6916271	0.0006		Source	#parm	DF	L-R Chisquare	P>ChiSq
						Main mobility	5	5	25.714569	0.0001
Nominal logistic Regression
Source	#parm	DF	L-R Chisquare	P>ChiSq
nRF_mean	1	1	5.69372364	0.0170
wGRR_mean: mean wGRR between plasmids of the PTU
nRF_mean: normalized Robinson-Foulds distance between the tree based on the core and the trees of each individual core genes for the PTU
Beta: Beta parameters of the heap's law fit
Main mobility: Main mobility of PTU
Host-Range: PTU host-Range
DF: Degrees of freedom
#parm: number of parameters
L-R ChiSquare: The value of the likelihood ratio ChiSquare statistic for a test
Prob>ChiSq: The probability of obtaining a greater chi-square value if the specified model fits no better than the model that includes only intercepts.
